# Genome editing of the flavanone 3-hydroxylase gene produces a green *Perilla* line with elevated luteolin accumulation

**DOI:** 10.64898/2025.12.28.695628

**Authors:** Shuji Matsushita, Michiharu Nakano, Suguru Chokyuu, Masaki Kurao, Ayane Fujita, Junko Kimura, Chinatsu Nagata, Takeshi Ishikawa, Keita Tamura, Hidemasa Bono

## Abstract

*Perilla frutescens* var. *crispa* is widely cultivated in East Asia and produces a diverse range of secondary metabolites with nutritional and medicinal value. Based on anthocyanin content, perilla is classified into red and green chemotypes. The anthocyanin biosynthetic pathway is highly conserved among plants, and the flavanone 3-hydroxylase gene (*F3H*) in red perilla is considered essential for this pathway. Here, we used CRISPR–Cas9 genome editing to generate novel *Perilla* lines with altered metabolite profiles. In four edited T₀ plants, multiple biallelic indels, including a −3 bp in-frame deletion, were introduced at the target site. In the T₁ generation, these mutations and the transgene segregated in a Mendelian manner, resulting in recovery of null-segregant plants. Metabolite analysis revealed strong suppression of anthocyanin biosynthesis and a significant increase in luteolin accumulation in edited lines compared with the wild type. Transcriptome analysis further confirmed the loss of *F3H* function, demonstrating a metabolic shift of the flavonoid pathway toward luteolin production. This study provides the first functional validation of *F3H* in perilla and highlights its potential application in breeding cultivars with controlled bioactive compound contents. Our findings also demonstrate practical strategies for implementing genome editing in non-model crops and developing high-value functional cultivars.

**Practitioner Points:**

- Editing a single flavonoid biosynthetic gene (*F3H*) effectively alters pigment composition in perilla leaves.
- Increased accumulation of luteolin-related compounds suggests potential for enhancing functional metabolites without complex pathway engineering.
- Genome editing offers a feasible tool for perilla improvement in breeding and functional food development.
