## Supplemental Tables for "Genome editing of the flavanone 3-hydroxylase gene produces a green *Perilla* line with elevated luteolin accumulation"

### Sheet: Table S1
	Table S1. Genome editing outcomes for the F3H gene
	Line (Genelation)	Allele (Chromosome)	Target Region	In/del
	Wild type	1 （Pfg07）	GGCGGAGGTGTGCCGGAGGATAGTGGCGGCGTGTGA	-
		2 （Pfg19）	GGCGGAGTTGTGCCGGAGGATAGTGGCAGCGTGTGA	-
	#1 (T0)	1 （Pfg07）	GGCGGAGGTGTGCC------TAGTGGCGGCGTGTGA	-6bp
		2 （Pfg07）	GGCGGAGG-----------------------TGTGA	-23bp
		3 （Pfg07）	GGCGGAGGTGTGCCGGAGGATTAGTGGCGGCGTGTGA	+1bp
		4 （Pfg07）	GGC--------------------TGGCGGCGTGTGA	-20bp
		5 （Pfg19）	GGCGGAGTTGTGCCGGAGGAATAGTGGCAGCGTGTGA	+1bp
		6 （Pfg19）	GGCGGAGTTGTGCCGGAGG-TAGTGGCAGCGTGTGA	-1bp
	#2 (T0)	1 （Pfg07）	GGCGGAGGTGTGCCGGAGG-TAGTGGCGGCGTGTGA	-1bp
		2 （Pfg07）	GGCGGAGGTGTGCCG---GATAGTGGCGGCGTGTGA	-3bp
		3 （Pfg19）	GGCGGAGTTGTGCCG-----TAGTGGCAGCGTGTGA	-5bp
		4 （Pfg19）	GGCGGAGTT-----------TAGTGGCAGCGTGTGA	-11bp
	#3 (T0)	1 （Pfg07）	GGCGGAGGTGTGCCGGAGGA--GTGGCGGCGTGTGA	-2bp
		2 （Pfg07）	GGCGGAGGTGTGCCG---GATAGTGGCGGCGTGTGA	-3bp
		3 （Pfg19）	GGCGGAGTTGTGCCG-----TAGTGGCAGCGTGTGA	-5bp
		4 （Pfg19）	GGCGGAGTT-----------TAGTGGCAGCGTGTGA	-11bp
	#4 (T0)	1 （Pfg07）	GGCGGAGGTGTGCCGGAGGAATAGTGGCGGCGTGTGA	+1bp
		2 （Pfg19）	GGCGGAGTTGTGCCGGAGGAATAGTGGCAGCGTGTGA	+1bp
	#2-1 (T1)	1 （Pfg07）	GGCGGAGGTGTGCCGGAGGAATAGTGGCGGCGTGTGA	+1bp
		2 （Pfg19）	GGCGGAGTTGTGCCG-----TAGTGGCAGCGTGTGA	-5bp
	#2-2 (T1)	1 （Pfg07）	GGCGGAGGTGTGCCGGAGGAATAGTGGCGGCGTGTGA	+1bp
		2 （Pfg07）	GGCGGAGGTGTGCCG---GATAGTGGCGGCGTGTGA	-3bp
		3 （Pfg19）	GGCGGAGTT-----------TAGTGGCAGCGTGTGA	-11bp
	#2-3 (T1)	1 （Pfg07）	GGCGGAGGTGTGCCGGAGGAATAGTGGCGGCGTGTGA	+1bp
		2 （Pfg19）	GGCGGAGTTGTGCCG-----TAGTGGCAGCGTGTGA	-5bp
		3 （Pfg19）	GGCGGAGTT-----------TAGTGGCAGCGTGTGA	-11bp
	#2-4 (T1)	1 （Pfg07）	GGCGGAGGTGTGCCGGAGGAATAGTGGCGGCGTGTGA	+1bp
		2 （Pfg07）	GGCGGAGGTGTGCCG---GATAGTGGCGGCGTGTGA	-3bp
		3 （Pfg19）	GGCGGAGTTGTGCCG-----TAGTGGCAGCGTGTGA	-5bp
	#2-5 (T1)	1 （Pfg07）	GGCGGAGGTGTGCCGGAGGAATAGTGGCGGCGTGTGA	+1bp
		2 （Pfg07）	GGCGGAGGTGTGCCG---GATAGTGGCGGCGTGTGA	-3bp
		3 （Pfg19）	GGCGGAGTTGTGCCG-----TAGTGGCAGCGTGTGA	-5bp
	#2-6 (T1)	1 （Pfg07）	GGCGGAGGTGTGCCGGAGGAATAGTGGCGGCGTGTGA	+1bp
		2 （Pfg07）	GGCGGAGGTGTGCCG---GATAGTGGCGGCGTGTGA	-3bp
		3 （Pfg19）	GGCGGAGTTGTGCCG-----TAGTGGCAGCGTGTGA	-5bp
	#3-1 (T1)	1 （Pfg07）	GGCGGAGGTGTGCCGGAGGAATAGTGGCGGCGTGTGA	+1bp
		2 （Pfg07）	GGCGGAGGTGTGCCG---GATAGTGGCGGCGTGTGA	-3bp
		3 （Pfg19）	GGCGGAGTTGTGCCG-----TAGTGGCAGCGTGTGA	-5bp
		4 （Pfg19）	GGCGGAGTT-----------TAGTGGCAGCGTGTGA	-11bp
	#3-2 (T1)	1 （Pfg07）	GGCGGAGGTGTGCCGGAGGAATAGTGGCGGCGTGTGA	+1bp
		2 （Pfg07）	GGCGGAGGTGTGCCG---GATAGTGGCGGCGTGTGA	-3bp
		3 （Pfg19）	GGCGGAGTTGTGCCG-----TAGTGGCAGCGTGTGA	-5bp
	#3-3 (T1)	1 （Pfg07）	GGCGGAGGTGTGCCGGAGGAATAGTGGCGGCGTGTGA	+1bp
		2 （Pfg07）	GGCGGAGGTGTGCCG---GATAGTGGCGGCGTGTGA	-3bp
		3 （Pfg19）	GGCGGAGTTGTGCCG-----TAGTGGCAGCGTGTGA	-5bp
	#3-4 (T1)	1 （Pfg07）	GGCGGAGGTGTGCCGGAGGAATAGTGGCGGCGTGTGA	+1bp
		2 （Pfg19）	GGCGGAGTTGTGCCG-----TAGTGGCAGCGTGTGA	-5bp
		3 （Pfg19）	GGCGGAGTT-----------TAGTGGCAGCGTGTGA	-11bp
	#3-5 (T1)	1 （Pfg07）	GGCGGAGGTGTGCCGGAGGAATAGTGGCGGCGTGTGA	+1bp
		2 （Pfg07）	GGCGGAGGTGTGCCG---GATAGTGGCGGCGTGTGA	-3bp
		3 （Pfg19）	GGCGGAGTTGTGCCG-----TAGTGGCAGCGTGTGA	-5bp
	#3-6 (T1)	1 （Pfg07）	GGCGGAGGTGTGCCGGAGGAATAGTGGCGGCGTGTGA	+1bp
		2 （Pfg07）	GGCGGAGGTGTGCCG---GATAGTGGCGGCGTGTGA	-3bp
		3 （Pfg19）	GGCGGAGTTGTGCCG-----TAGTGGCAGCGTGTGA	-5bp
	#3-7 (T1)	1 （Pfg07）	GGCGGAGGTGTGCCGGAGGAATAGTGGCGGCGTGTGA	+1bp
		2 （Pfg19）	GGCGGAGTTGTGCCG-----TAGTGGCAGCGTGTGA	-5bp
	#3-8 (T1)	1 （Pfg07）	GGCGGAGGTGTGCCGGAGGAATAGTGGCGGCGTGTGA	+1bp
		2 （Pfg07）	GGCGGAGGTGTGCCG---GATAGTGGCGGCGTGTGA	-3bp
		3 （Pfg19）	GGCGGAGTTGTGCCG-----TAGTGGCAGCGTGTGA	-5bp
		4 （Pfg19）	GGCGGAGTT-----------TAGTGGCAGCGTGTGA	-11bp
	#3-9 (T1)	1 （Pfg07）	GGCGGAGGTGTGCCG---GATAGTGGCGGCGTGTGA	-3bp
		2 （Pfg19）	GGCGGAGTTGTGCCG-----TAGTGGCAGCGTGTGA	-5bp
	#3-10 (T1)	1 （Pfg07）	GGCGGAGGTGTGCCGGAGGAATAGTGGCGGCGTGTGA	+1bp
		2 （Pfg07）	GGCGGAGGTGTGCCG---GATAGTGGCGGCGTGTGA	-3bp
		3 （Pfg19）	GGCGGAGTTGTGCCG-----TAGTGGCAGCGTGTGA	-5bp
	#3-11 (T1)	1 （Pfg07）	GGCGGAGGTGTGCCGGAGGAATAGTGGCGGCGTGTGA	+1bp
		2 （Pfg07）	GGCGGAGGTGTGCCG---GATAGTGGCGGCGTGTGA	-3bp
		3 （Pfg19）	GGCGGAGTTGTGCCG-----TAGTGGCAGCGTGTGA	-5bp
		4 （Pfg19）	GGCGGAGTT-----------TAGTGGCAGCGTGTGA	-11bp
	#3-12 (T1)	1 （Pfg07）	GGCGGAGGTGTGCCG---GATAGTGGCGGCGTGTGA	-3bp
		2 （Pfg19）	GGCGGAGTTGTGCCG-----TAGTGGCAGCGTGTGA	-5bp
	#3-13 (T1)	1 （Pfg07）	GGCGGAGGTGTGCCGGAGGAATAGTGGCGGCGTGTGA	+1bp
		2 （Pfg07）	GGCGGAGGTGTGCCG---GATAGTGGCGGCGTGTGA	-3bp
		3 （Pfg19）	GGCGGAGTTGTGCCG-----TAGTGGCAGCGTGTGA	-5bp
	#3-14 (T1)	1 （Pfg07）	GGCGGAGGTGTGCCGGAGGAATAGTGGCGGCGTGTGA	+1bp
		2 （Pfg07）	GGCGGAGGTGTGCCG---GATAGTGGCGGCGTGTGA	-3bp
		3 （Pfg19）	GGCGGAGTTGTGCCG-----TAGTGGCAGCGTGTGA	-5bp
		4 （Pfg19）	GGCGGAGTT-----------TAGTGGCAGCGTGTGA	-11bp
	#4-1 (T1)	1 （Pfg07）	GGCGGAGGTGTGCCGGAGGAATAGTGGCGGCGTGTGA	+1bp
		2 （Pfg19）	GGCGGAGTTGTGCCGGAGGAATAGTGGCAGCGTGTGA	+1bp
	#4-2 (T1)	1 （Pfg07）	GGCGGAGGTGTGCCGGAGGAATAGTGGCGGCGTGTGA	+1bp
		2 （Pfg19）	GGCGGAGTTGTGCCGGAGGAATAGTGGCAGCGTGTGA	+1bp
	#4-3 (T1)	1 （Pfg07）	GGCGGAGGTGTGCCGGAGGAATAGTGGCGGCGTGTGA	+1bp
		2 （Pfg19）	GGCGGAGTTGTGCCGGAGGAATAGTGGCAGCGTGTGA	+1bp
	#4-4 (T1)	1 （Pfg07）	GGCGGAGGTGTGCCGGAGGAATAGTGGCGGCGTGTGA	+1bp
		2 （Pfg19）	GGCGGAGTTGTGCCGGAGGAATAGTGGCAGCGTGTGA	+1bp
	#4-5 (T1)	1 （Pfg07）	GGCGGAGGTGTGCCGGAGGAATAGTGGCGGCGTGTGA	+1bp
		2 （Pfg19）	GGCGGAGTTGTGCCGGAGGAATAGTGGCAGCGTGTGA	+1bp
	#4-6 (T1)	1 （Pfg07）	GGCGGAGGTGTGCCGGAGGAATAGTGGCGGCGTGTGA	+1bp
		2 （Pfg19）	GGCGGAGTTGTGCCGGAGGAATAGTGGCAGCGTGTGA	+1bp
	#4-7 (T1)	1 （Pfg07）	GGCGGAGGTGTGCCGGAGGAATAGTGGCGGCGTGTGA	+1bp
		2 （Pfg19）	GGCGGAGTTGTGCCGGAGGAATAGTGGCAGCGTGTGA	+1bp

### Sheet: Table S2
	Table S2. List of enzyme-coding genes involved in the representative anthocyanin biosynthetic pathway of P. frutescens.
	Enzyme	Chromosome	Start	End	Strand	Related Transcript ID	TPM
							Wild Type	#2-1 (T1)	#2-2 (T1)	#2-3 (T1)
	PAL	Pfg00008	16070424	16075369	+	Pfg00008_13430.1	6.04988	7.00481	7.63406	9.30277
	PAL	Pfg00014	9777787	9780760	+	Pfg00014_09830.1	40.4873	71.7747	54.8554	53.7798
	PAL	Pfg00015	39355431	39358742	-	Pfg00015_24630.1	133.677	221.972	176.988	139.035
	PAL	Pfg00016	16355222	16358906	-	Pfg00016_12940.1	7.76356	10.0606	9.60019	12.1203
	PAL	Pfg00017	37266063	37269320	-	Pfg00017_24040.1	155.335	259.653	220.43	151.944
	PAL	Pfg00018	9911770	9914816	+	Pfg00018_10180.1	34.4947	60.6822	54.8111	50.7546
	C4H	Pfg00011	47332006	47334207	+	Pfg00011_34950.1	29.9666	67.2276	56.1421	36.9719
	C4H	Pfg00011	51987028	51990622	+	Pfg00011_39790.3	190.305	217.763	172.715	159.9
	C4H	Pfg00011	52007716	52009473	+	Pfg00011_39800.1	0	0.059348	0	0
	C4H	Pfg00012	5392339	5394076	-	Pfg00012_06670.1	0	0	0	0
	C4H	Pfg00012	5410919	5414405	-	Pfg00012_06680.1	218.22	261.741	221.045	221.769
	C4H	Pfg00012	9906059	9908321	-	Pfg00012_11510.2	183.103	354.634	360.171	281.945
	C4H	Pfg00014	4436250	4440473	+	Pfg00014_04760.1	0	0.012229	0	0
	C4H	Pfg00018	4410721	4414072	+	Pfg00018_05000.1	0	0.11001	0.196018	0.064712
	4CL	Pfg00001	16203275	16211922	-	Pfg00001_13140.2	6.10585	9.62577	7.5512	7.17741
	4CL	Pfg00001	55572404	55580679	-	Pfg00001_36040.1	5.01855	6.0857	4.74035	4.62788
	4CL	Pfg00001	73574582	73579373	+	Pfg00001_54320.2	4.64206	6.08614	4.92306	5.12094
	4CL	Pfg00003	42411460	42417999	-	Pfg00003_19190.1	10.0505	9.54684	8.29131	10.2336
	4CL	Pfg00005	22261017	22265835	-	Pfg00005_11650.1	5.28476	7.23205	6.13452	7.12689
	4CL	Pfg00009	26706261	26710512	-	Pfg00009_14580.1	9.74216	11.6841	10.468	9.8279
	4CL	Pfg00010	26410170	26415796	+	Pfg00010_12550.1	124.521	126.823	109.402	90.8092
	CHS	Pfg00004	60934566	60935849	+	Pfg00004_30460.1	0	0	0	0
	CHS	Pfg00004	60993957	60996280	+	Pfg00004_30470.1	0	0	0	0.049868
	CHS	Pfg00004	61014535	61017055	+	Pfg00004_30480.1	0	0.415037	0	0
	CHS	Pfg00005	8542945	8545283	-	Pfg00005_06230.1	0.039173	1.20922	0.836648	0.358057
	CHS	Pfg00006	10563963	10566426	-	Pfg00006_09450.1	0.085764	0	0.06527	0
	CHS	Pfg00006	10620424	10621628	-	Pfg00006_09480.1	0.120751	0.252765	0	0.048047
	CHS	Pfg00010	48795645	48797188	+	Pfg00010_26770.1	0	0.194241	0.099387	0.146947
	CHS	Pfg00010	48857726	49059278	+	Pfg00010_26810.1 Pfg00010_26830.1	554.436	667.687	610.85	682.197
	CHS	Pfg00011	3619995	3622988	-	Pfg00011_03580.1	6.84943	11.4955	13.252	5.9677
	CHS	Pfg00012	58451544	58454966	+	Pfg00012_44780.1	3.01965	7.11318	8.97143	2.98642
	CHS	Pfg00013	13362543	13364523	-	Pfg00013_11960.1	1.30174	1.82026	2.49219	1.36112
	CHS	Pfg00013	13405349	13407496	-	Pfg00013_11980.1	592.73	762.7	690.724	704.71
	CHS	Pfg00013	13527237	13529034	-	Pfg00013_12040.1	6.80722	15.5518	13.0569	9.41593
	CHI	Pfg00002	22021888	22022825	+	Pfg00002_12460.1	534.458	742.788	719.292	755.156
	CHI	Pfg00012	15599074	15600043	-	Pfg00012_16170.1	647.449	1065.5	968.667	1017.44
	F3H	Pfg00007	8546568	8550589	-	Pfg00007_05480.1	163.02	53.2988	104.916	51.4393
	F3H	Pfg00019	42719499	42723597	+	Pfg00019_27030.1	78.6853	27.0428	18.039	16.1624
	F3'H	Pfg00003	17342158	17345640	-	Pfg00003_11050.2	99.1749	193.524	158.114	165.927
	F3'H	Pfg00009	12974052	12976957	+	Pfg00009_08970.1	105.395	183.298	150.216	168.642
	F3'H	Pfg00014	19441033	19445341	+	Pfg00014_17090.1	2.31063	1.90116	1.88881	1.49027
	F3'H	Pfg00018	18844942	18849528	-	Pfg00018_16930.1	5.57466	11.2144	9.65088	7.3623
	FSII	Pfg00011	45357386	45360075	-	Pfg00011_33150.1	72.13	124.197	105.5	108.468
	FSII	Pfg00012	11776514	11778416	+	Pfg00012_13140.1	12.4788	17.8296	26.1033	15.4288
	FSII	Pfg00012	11804012	11806846	+	Pfg00012_13160.1	75.4457	121.821	104.154	128.467
	FSII	Pfg00012	55250227	55251836	-	Pfg00012_42340.1	0	0	0	0
	FSII	Pfg00012	56247055	56248666	+	Pfg00012_43210.1	0.959209	0.745539	1.43847	1.02001
	FLS	Pfg00003	73807947	73809978	+	Pfg00003_36060.1	0.775809	1.77125	1.03327	1.12906
	FLS	Pfg00009	60912737	60914160	+	Pfg00009_33350.1	0.986476	1.22811	2.64	1.54996
	DFR	Pfg00002	77196106	77198238	+	Pfg00002_66420.3	313.191	491.438	332.314	446.213
	ANS	Pfg00014	15138302	15140452	-	Pfg00014_13790.1	454.19	668.212	487.349	603.127
	ANS	Pfg00018	15209883	15211949	-	Pfg00018_14070.1	311.562	533.774	403.12	435.873
	3GT	Pfg00001	15945368	15946959	+	Pfg00001_12990.1	53.6063	97.489	72.1728	83.9669
	3GT	Pfg00001	55235896	55237458	+	Pfg00001_35760.1	110.67	151.059	128.068	139.545
	OMT3	Pfg00010	3847608	3850298	+	Pfg00010_03010.1	0.820776	0.838707	1.34782	1.99077
	OMT3	Pfg00011	32351997	32354624	-	Pfg00011_22370.1	15.1538	20.8197	18.1655	16.6299
	OMT3	Pfg00012	25275029	25277633	+	Pfg00012_24350.1	16.9835	23.9052	21.5706	18.9701
	OMT3	Pfg00013	35135622	35137213	+	Pfg00013_25930.1	9.42385	16.7155	21.3659	14.7493
	OMT3	Pfg00020	2372825	2374480	+	Pfg00020_01050.3	5.82765	7.3893	10.4941	5.89958
	Myb113b	Pfg00008	4238969	4241651	+	Pfg00008_05210.1	0.282449	1.60093	1.38595	0.33408
	Myb-p1	pFG00008	4399483	4403525	-	Pfg00008_05380.1	19.2771	49.6419	34.3218	37.6094
	Myb-p1	pFG00016	5027597	5028981	-	Pfg00016_05140.1	37.9016	136.272	106.792	73.6397

### Sheet: Table S3
		Table S3. Chi-Square Analysis of Vector Segregation in T₁ Progeny
		T1 progeny	Number of individuals	Transgene +	Transgene -	χ²-value	p-value	Fit to 3:1 ratio (α=0.05)
		#1 family	49	38	11	0.170068	0.680051	Yes
		#2 family	55	40	15	0.151515	0.697092	Yes
		#3 family	49	38	11	0.170068	0.680051	Yes
		#4 family	48	37	11	0.111111	0.738883	Yes

### Sheet: Table S4
Table S4. List of Oligonucleotides used in this study
Purpose	Target Region	Oligonucleotides set	Sequence (5' to 3')	Fragment length (bp)	Fragment No.
Sanger sequencing	F3H	F3H_Seq1F	GAGTACCCTCCACCCCAAAT	2349/2391	━
		F3H_Seq1R	CAGGCTTTGGAGAGACCATC
Construction of gRNA cassette	F3H	F3H_gRNA1F	ATTGGGAGTTGTGCCGGAGGATAG	━	━
		F3H_gRNA1R	AAACCTATCCTCCGGCACAACTCC
Amplicon sequencing	F3H	F3H_Seq1F_tag	TCGTCGGCAGCGTCAGATGTGTATAAGAGACAG(NNNNNN)GAGTACCCTCCACCCCAAAT	222/222	━
		F3H_Seq2R_tag	GTCTCGTGGGCTCGGAGATGTGTATAAGAGACAG(NNNNNN)GTCATCCCTTCAACGACCAT
Screening of transformation and null segregants	T-DNA	00755F	ATTGGGAGTTGTGCCGGAGGATAG	150
		00904R	GCGCTGTTATCAACCACTTTGTAC
Confirmation of null segregants	Non T-DNA	00004F	CACGCCCTTTTAAATATCCGATTAT	1496	1
		01499R	ACCTCTAAAAACCTGTTCATTGTTA
	T-DNA	00281F	GTAAAACGACGGCCAGT	1219	2
		01499R	ACCTCTAAAAACCTGTTCATTGTTA
		01197F	TCCAAATATCAACCCTGGCAA	1713	3
		02909R	CTTCTTCTGGCGGTTCTCTTCAGCC
		02800F	CTGGGCAACACCGACCGGCACAGCA	1500	4
		04299R	CATTCCCTCGGTCACGTATTTCACT
		04200F	CCTGCCCAACGAGAAGGTGCTGCCC	1501	5
		05719R	ACTCGCTTTCCAGCTTAGGGTACTT
		05600F	AGGATTTCCAGTTTTACAAAGTGCG	1520	6
		07116R	CGCGCCTTATCTTTAATCATATTCC
		07012F	GTTTCTATAATCCATTGTGAATGTT	1489	7
		08500R	GGGCACAACAGACAATCGGCTGCTC
		08380F	GCCTCGTCCTGCAGTTCATTCAGGG	671	8
		09050R	GTGATTTTGTGCCGAGCTGCCGGTC
	Non T-DNA	09026F	GACCGGCAGCTCGGCACAAAATCAC	1449	9
		10474R	CCCAATTTGTGTAGGGCTTATTATG
		14500F	TGGTGCGGTTTCATGCTTGTTCCTC	987	10
		00004R	CACGCCCTTTTAAATATCCGATTAT
	F3H	F3H_Seq1F	GAGTACCCTCCACCCCAAAT	222/222	11
		F3H_Seq2R	GTCATCCCTTCAACGACCAT

### Sheet: Table S5
	Table S5. HPLC conditions for the quantification of major compounds.
	Compound	Extraction solvent	Standard compound (supplier, purity)	Column	Mobile phase (v/v)	Flow rate (mL/min)	Detection wavelength (nm)	Remarks
	Perillaldehyde	80% MeOH	Perillaldehyde （Nacalai Tesque Inc.,-)	Develosil ODS-HG (4.6 mm × 250 mm; Nomura)	MeOH : DW = 72 : 28	0.7	231	–
	Anthocyanins	0.5% TFA	Cyanidin 3,5-diglucoside (ChromaDex Inc.,-)	Develosil ODS-HG (4.6 mm × 250 mm; Nomura)	A: AcOH : MeCN : DW : TFA = 8 : 10 : 81.5 : 0.5 B: AcOH : MeCN : DW : TFA = 20 : 25 : 54.5 : 0.5	1	520	Linear gradient A → B over 30 min
	Rosmarinic acid	80% MeOH	Rosmarinic acid (Fujifilm Wako Pure Chemical Corp., ≥96% HPLC grade)	Unison UK-C18 (4.6 mm × 150 mm; Intakt)	2.5% AcOH : MeCN : MeOH = 35 : 7 : 5	1	330	–
	Luteolin and its analogs	80% MeOH	Luteolin (Fujifilm Wako Pure Chemical Corp., ≥95% Biochemical grade)	Unison UK-C18 (4.6 mm × 150 mm; Intakt)	5% Formic acid : MeOH = 6 : 4	1	360	–

### Sheet: Table S6
		Table S6. Analytical conditions for luteolin quantification using LC-QTOF/MS.
		Instrument component	Condition
		HPLC System	1260 Infinity II (Agilent Technologies, USA)
		Mass Spectrometer	X500R QTOF (SCIEX, USA)
		Column	ZORBAX Eclipse Plus C18 (2.1 mm × 100 mm, 3.5 μm; Agilent Technologies)
		Column Temperature	40 °C
		Mobile Phase A	0.1% formic acid in water
		Mobile Phase B	0.1% formic acid in methanol
		Gradient Profile	0 min: 10% B; 3 min: 10% B; 18 min: 95% B; 25 min: 95% B; 25.1 min: 10% B
		Flow Rate	0.2 mL/min
		Injection Volume	5 μL
		Ionization Method	Electrospray ionization (ESI), negative mode
		Scan Modes	TOF MS and TOF MS/MS (MRM HR)
		Ion Spray Voltage	−4500 V
		Source Temperature	400 °C
		Gas Settings	GS1: 60 psi; GS2: 50 psi; Curtain gas: 25 psi
		Collision Energy	TOF MS: −10 V; TOF MS/MS: −35 V
		Identification Criteria	Retention time and TOF MS/MS spectra
		Quantification Method	Internal standard method using peak areas of luteolin (m/z 285.040) and isotope-labeled PFOS (m/z 506.957)
		Calibration Range	1–50 ng/mL (six-point calibration curve)
